# Diffuse fungal symbiosis in Deathwatch beetles

**DOI:** 10.64898/2026.08.10.743371

**Authors:** Austin Hendricks, T. Keith Philips, Tobias Engl, Rüdiger (Rudy) Plarre, Vincent G. Martinson

## Abstract

Many insects rely on symbiotic fungi to occupy specialized ecological niches, yet the evolutionary dynamics of these partnerships remain poorly resolved for most lineages. The beetle family Ptinidae, split into the morphologically distinct Spider beetles and Deathwatch beetles, has long been known to harbor fungal endosymbionts based on early microscopy, but few associations have been confirmed with molecular methods. Here, we combined ultra-conserved element (UCE) phylogenomics with ITS amplicon sequencing to test whether fungal endosymbionts are conserved across Ptinidae and whether they have cospeciated with their hosts. Our UCE phylogeny supports Spider beetles and Deathwatch beetles as monophyletic clades but indicates that some aspects of subfamily-level taxonomy may merit closer examination. Screening for three known symbiotic fungal genera (*Symbiotaphrina*, *Meyerozyma*, *Nakazawaea*) revealed *Symbiotaphrina* in most Deathwatch beetles but no Spider beetles, while the other two genera were present but uncommon. Despite widespread *Symbiotaphrina* infection, we found no phylogenetic mirroring between host and symbiont trees, indicating an absence of codiversification. Instead, distantly related hosts frequently shared closely related symbionts, consistent with diffuse, mixed-mode transmission involving both vertical and horizontal symbiont exchange. This pattern parallels those documented in fungus-farming termites, ambrosia beetles, ants, and woodwasps, suggesting that diffuse, mixed-mode symbiosis may be a general hallmark of long-term insect-fungal associations. We further identify an unidentified Helotiales group as a candidate novel endosymbiont, recovered consistently within a clade comprising *Anobium*, *Hemicoelus*, and *Ptilinus*. Together, these findings reframe Deathwatch beetle-fungal associations as a dynamic, evolutionarily labile symbiosis rather than a fixed partnership.
