## Supplemental Table 1 for "Diffuse fungal symbiosis in Deathwatch beetles"

### Sheet: Legend
Table S1: Supplemental Table 1 - Individual sample metadata
Legend: The next sheet has the metadata for each specimen. Descriptions of each column can be found below.
Column Name:	Description
Sample ID	The specimen code used in Supplementary File 2 and in the raw sequencing data.
Source (if known)	Where the sample was collected from, if recorded.
Source Type	Specimens collected from the wild are marked "wild." Samples from managed colonies are marked "Lab Colony"
16S Worked	Not all samples submitted for sequencing successfully passed quality control.
Superfamily	Taxonomic superfamily
Family	Taxonomic family
Family s s	Family sensu strictu (mostly used to differentiate spider beetles/ptinidae s.s. from deathwatch beetles/anobiidae s.s.
Subfamily	Taxonomic subfamily
Tribe	Taxonomic tribe
Genus	Taxonomic genus
Species	Taxonomic species

### Sheet: UCE Sample Metadata
Number	Sample ID		Name from inventory	Source (if known)	Source Type	16S worked	Superfamily	Family	Family ss	Subfamily	Tribe	Genus	Species	Antennae segments	Clubbed?	Club segments		Size (mm)	Diet
1	Ano082A		Trogoderma spp	USA, NM	Wild		Bostrichoidea	Dermestidae	Outgroup	Megatominae	Megatomini	Trogoderma	Trogoderma boron / glabrum ?
2	Ano083A		Trogoderma spp	USA, NM	Wild	Yes	Bostrichoidea	Dermestidae	Outgroup	Megatominae	Megatomini	Trogoderma	Trogoderma simplex ?
3	Ano084A		Tricorynus	USA, NM	Wild		Bostrichoidea	Ptinidae	Anobiidae ss	Mesocoelopodinae	Tricorynini	Tricorynus		8	Yes	3	Stem	1.5 - 6	Plant seeds, galls, dead stems/twigs, fungi, stored products
4	Apu038P		Anobium punctatum		Wild	Yes	Bostrichoidea	Ptinidae	Anobiidae ss	Anobiinae	Anobiini	Anobium	Anobium punctatum	8	Yes	3		2.5 - 6	Hard & soft woods - generally unfinished, structural wood, and eggs are laid in cracks
5	Apu085A		Anobium punctatum	Plarre Lab	Lab Colony	Yes	Bostrichoidea	Ptinidae	Anobiidae ss	Anobiinae	Anobiini	Anobium	Anobium punctatum	8	Yes	3		2.5 - 6	Hard & soft woods - generally unfinished, structural wood, and eggs are laid in cracks
6	Bca057P		Bostrichus capucinus		Wild	Yes	Bostrichoidea	Bostrichidae	Outgroup	Bostrichinae	Bostrichini	Bostrichus	Bostrichus capucinus
7	Byr039P		Byrrhodes		Wild	Yes	Bostrichoidea	Ptinidae	Anobiidae ss	Dorcatominae	Dorcatomini	Byrrhodes		3	Yes	3			Hard tree fungi		bug guide
8	Cmo003P		Cordielytrum inca Whorral and Phillips	Peru	Wild	Yes	Bostrichoidea	Ptinidae	Ptinidae ss	Ptininae		Cordielytrum	Cordielytrum inca
9	Coc004P		Cordielytrum obscurum Whorral and Phllips	Peru	Wild	Yes	Bostrichoidea	Ptinidae	Ptinidae ss	Ptininae		Cordielytrum	Cordielytrum obscurum
10	Ddr071P		Dorcatoma dresdens		Wild	Yes	Bostrichoidea	Ptinidae	Anobiidae ss	Dorcatominae	Dorcatomini	Dorcatoma: Dorcatoma	Dorcatoma dresdensis ?	3	Yes	3			Woody bracket fungi		Arnett, R.H., Jr., M. C. Thomas, P. E. Skelley and J. H. Frank. (eds.). 2002. CRC Press LLC, Boca Raton, FL
11	Dma081A		Dermestes maculatus	Museum of Southwestern Biology (UNM)	Lab Colony	Yes	Bostrichoidea	Dermestidae	Outgroup	Dermestinae	Dermestini	Dermestes	Dermestes maculatus
12	Dor040A		Dorcatoma		Wild	Yes	Bostrichoidea	Ptinidae	Anobiidae ss	Dorcatominae	Dorcatomini	Dorcatoma		3	Yes	3			Woody bracket fungi		bugguide
13	Dte005P		Dignomus tengzu	Ghana, Upper East Region	Wild	Yes	Bostrichoidea	Ptinidae	Ptinidae ss	Ptininae	Ptinini	Dignomus	Dignomus tengzu
14	Ema042P		Ernobius mollis	USA, FL	Wild	Yes	Bostrichoidea	Ptinidae	Anobiidae ss	Ernobiinae	Ernobiini	Ernobius	Ernobius mollis	11	Kinda (longer than others, but not wider)	3		2.5 - 6	Conifers, wood, bark, cones, cone-like aphid galls, dry twigs.					Pine cones (Philips 2002)
15	End058P		Endecatomus		Wild	Yes	Bostrichoidea	Endecatomidae	Outgroup			Endecatomus
16	Etr041P		Episernus trapezoideus	USA, NM	Wild	Yes	Bostrichoidea	Ptinidae	Anobiidae ss	Ernobiinae	Ernobiini	Episernus		10	Yes	3		2 - 3.5	Conifers		bug guide
17	Euc007P		Euceratocerus sp. 'dung feeder'	Peru	Wild		Bostrichoidea	Ptinidae	Anobiidae ss	Anobiinae	Euceratocerini	Euceratocerus		10	??	9	Dung feeding
18	Gib009A		Gibbium aequinoctiale	Philips Lab	Lab Colony	Yes	Bostrichoidea	Ptinidae	Ptinidae ss	Ptininae	Gibbiini	Gibbium	Gibbium aequinoctiale
19	Gno010P		Gnostus floridanus	USA, FL	Wild	Yes	Bostrichoidea	Ptinidae	Ptinidae ss	Ptininae	Gnostini	Gnostus	Gnostus floridanus
20	Gpl043P		Grynobius planus (F.)	Spain, Avila	Wild	Yes	Bostrichoidea	Ptinidae	Anobiidae ss	Dryophilinae		Grynobius	Grynobius planus	9	Kinda (longer than others, but not wider)	3		2025-04-06	Dead hedges, decayin timber		https://coleoptera	org	uk/family/ptinidae
21	Gps086A		Gibbium psylloides	Engl Lab	Lab Colony	Yes	Bostrichoidea	Ptinidae	Ptinidae ss	Ptininae	Gibbiini	Gibbium	Gibbium psylloides
22	Hfu044P		Hemicoelus fulvicornis		Wild	Yes	Bostrichoidea	Ptinidae	Anobiidae ss	Anobiinae	Anobiini	Hemicoelus	Hemicoelus fulvicornus	9	Yes	3
23	Hon045P		Hemicoelus Ontario		Wild	Yes	Bostrichoidea	Ptinidae	Anobiidae ss	Anobiinae	Anobiini	Hemicoelus
24	Hyp046P		Hyperisus		Wild	Yes	Bostrichoidea	Ptinidae	Anobiidae ss	Ernobiinae	Xestobiini	Hyperisus		10	Yes	3
25	Lse076C		Lasioderma serricorne	Martinson Lab	Lab Colony	Yes	Bostrichoidea	Ptinidae	Anobiidae ss	Xyletininae	Lasiodermini	Lasioderma	Lasioderma serricorne	10	No		Lab colony
26	Lse077D		Lasioderma serricorne	Jar of dried parsley	Wild	Yes	Bostrichoidea	Ptinidae	Anobiidae ss	Xyletininae	Lasiodermini	Lasioderma	Lasioderma serricorne	10	No		Parsley bottle
27	Lyc059P		Lyctus		Wild	Yes	Bostrichoidea	Bostrichidae	Outgroup		Lyctini	Lyctus
28	Maf015A		Mezium affine (old lab colony - extracted)	Philips Lab	Lab Colony	Yes	Bostrichoidea	Ptinidae	Ptinidae ss	Ptininae	Meziini	Mezium	Mezium affine
29	Mgr017A		Mezium gracilicorne (extracted)	South Africa, Northern Cape	Wild	Yes	Bostrichoidea	Ptinidae	Ptinidae ss	Ptininae	Meziini	Mezium	Mezium gracilicorne
30	Mmo013P		Meziomorphum montegu Trimboli and Philps	South Africa, Western Cape	Wild		Bostrichoidea	Ptinidae	Ptinidae ss	Ptininae	Meziini	Meziomorphum	Meziomorphum montegu
31	Msp014P		Meziomorphum speldekussing Irish	South Africa, Western Cape	Wild	Yes	Bostrichoidea	Ptinidae	Ptinidae ss	Ptininae	Meziini	Meziomorphum	Meziomorphum speldekussing
32	Nho087A		Niptus hololeucus	Engl Lab	Lab Colony	Yes	Bostrichoidea	Ptinidae	Ptinidae ss	Ptininae	Ptinini	Niptus	Niptus hololeucus
33	Nip018P		Niptus guiliani	USA, NM	Wild	Yes	Bostrichoidea	Ptinidae	Ptinidae ss	Ptininae	Ptinini	Niptus	Niptus guiliani
34	Oakgal1		Tricorynus	USA, TX	Wild		Bostrichoidea	Ptinidae	Anobiidae ss	Mesocoelopodinae	Tricorynini	Tricorynus		10	Yes	3	Gall	1.5 - 6	Plant seeds, galls, dead stems/twigs, fungi, stored products
35	Opt047P		Oligomerus ptilinoides		Wild	Yes	Bostrichoidea	Ptinidae	Anobiidae ss	Anobiinae	Stegobiini	Oligomerus	Oligomerus ptilinoides
36	Ppe048P		Ptilinus pecticornis		Wild	Yes	Bostrichoidea	Ptinidae	Anobiidae ss	Ptilininae		Ptilinus	Ptilinus pectinicornis
37	Pru049P		Ptilinus ruficornis		Wild	Yes	Bostrichoidea	Ptinidae	Anobiidae ss	Ptilininae		Ptilinus	Ptilinus ruficornis	9/10?
38	SAc050P		SA colchester		Wild		Bostrichoidea	Ptinidae	Ptinidae ss
39	Scu052P		Sculptotheca		Wild	Yes	Bostrichoidea	Ptinidae	Anobiidae ss	Dorcatominae	Prothecini	Sculptotheca		7/8?	Yes	3
40	Sgi033B		Sphaericus gibbosus Boieldieu		Wild	Yes	Bostrichoidea	Ptinidae	Ptinidae ss	Ptininae	Sphaericini	Sphaericus	Sphaericus gibbosus
41	Spa079B		Stegobium paniceum	Martinson Lab	Lab Colony	Yes	Bostrichoidea	Ptinidae	Anobiidae ss	Anobiinae	Stegobiini	Stegobium	Stegobium paniceum	10?	Yes	3
42	Spa080A		Stegobium paniceum	USDA Colony	Lab Colony	Yes	Bostrichoidea	Ptinidae	Anobiidae ss	Anobiinae	Stegobiini	Stegobium	Stegobium paniceum	10?	Yes	3
43	Str051P		Striatheca sp (Millers Point)	South Africa, Western Cape	Wild		Bostrichoidea	Ptinidae	Anobiidae ss	Dorcatominae	Prothecini	Striatheca			Yes	3
44	Tti036P		Trigonogenius "Tillansia"	Peru	Wild	Yes	Bostrichoidea	Ptinidae	Ptinidae ss	Ptininae	Sphaericini	Trigonogenius
45	Uel054P		Utobium elegans (Horn)	USA, CA	Wild	Yes	Bostrichoidea	Ptinidae	Anobiidae ss	Ernobiinae	Xestobiini	Utobium	Utobium elegans	10	Kinda (antennal variation)	3
46	Xes055P		Xestobium		Wild	Yes	Bostrichoidea	Ptinidae	Anobiidae ss	Ernobiinae	Xestobiini	Xestobium		10	Yes	3
47	Xyl056P		Xylopertha		Wild	Yes	Bostrichoidea	Bostrichidae	Outgroup	Bostrichinae	Xyloperthini	Xylopertha

### Sheet: ITS Metadata
Group from Philips list	Assigned Number	Name from inventory	Label on tube (if different)/additional notes	Superfamily	Family	Family ss	Subfamily	Tribe	Genus	Species	Location	Date on Tube	Recorded Concentration (ng/ul)	Approx volume	Concentration from Nanodrop (2022)	260/280	260/230	Submitted to Novogene?	Novogene ID	16S worked	Wolbachia	Candidatus_Sulcia	Morganacellae endosymbionts	Sodalis	Spiroplasma	Bacteroides	Blattabacteriaceae	ITS worked	Symbiotaphrina	Re-screened?	SK	SB	SU	Nakazawaea	Meyerozyma	Akanthomyces	Beauveria	Approx volume	Approx sent to Novogene	Approx. Left	Selected for UCE
Spider beetles	3	Cordielytrum inca Whorral and Phillips	? Cordielytrum "Mollendo"	Bostrichoidea	Ptinidae	Ptinidae ss	Ptininae		Cordielytrum	Cordielytrum inca	Peru	2019-09-14	6	100	8.6	2.17	1	Yes	Cmo003P	Yes	Yes	No	Yes	Yes	Yes	Yes	No	Yes	No	Z				No	No	Yes	No	100	40	60	Yes		Ptinidae	Ptinidae ss	Ptininae
Spider beetles	4	Cordielytrum obscurum Whorral and Phllips	? Cordielytrum "Ocona Lomas"	Bostrichoidea	Ptinidae	Ptinidae ss	Ptininae		Cordielytrum	Cordielytrum obscurum	Peru	2019-09-04	24	150	24	2.04	1.69	Yes	Coc004P	Yes	Yes	No	Yes	No	No	Yes	No	Yes	No	Z				No	No	No	No	150	40	110	Yes		Ptinidae	Ptinidae ss	Ptininae
Spider beetles	12	Lepimedozium natalense (Péringuey)		Bostrichoidea	Ptinidae				Lepimedozium	Lepimedozium natalense	South Africa, Kwa-Zulu Natal	2010-07-08	183	150	171	2.06	1.97	Yes	Lep012P	Yes	Yes	No	Yes	Yes	Yes	Yes	No	Yes	Yes	In queue				No	No	No	No	150	10	140
Spider beetles	14	Meziomorphum speldekussing Irish		Bostrichoidea	Ptinidae	Ptinidae ss	Ptininae	Meziini	Meziomorphum	Meziomorphum speldekussing	South Africa, Western Cape			100	3.7	1.96	0.45	Yes	Msp014P	Yes	Yes	No	Yes	Yes	Yes	Yes	No	Yes	Yes	In queue				Yes	No	No	Yes	100	40	60	Yes		Ptinidae	Ptinidae ss	Ptininae
Spider beetles	16	Mezium affine (Peru - extracted)	Extracted 3-15-22	Bostrichoidea	Ptinidae	Ptinidae ss	Ptininae	Meziini	Mezium	Mezium affine	Peru	2022-03-15		100	17.7	2.35	0.58	Yes	Maf016A	Yes	Yes	No	Yes	Yes	Yes	Yes	No	Yes	Yes	In queue				Yes	No	No	No	100	40	60
Spider beetles	16	Mezium affine (Peru - extracted)	Extracted 3-16-22; Eluted 50 uL	Bostrichoidea	Ptinidae	Ptinidae ss	Ptininae	Meziini	Mezium	Mezium affine	Peru	2022-03-16		50	63	2.09	1.44	Yes	Maf016B	Yes	Yes	No	Yes	Yes	Yes	Yes	No	Yes	No	Z				No	No	No	No	50	12	38
	16	Mezium affine (Peru - extracted)	Extracted 6-2-22	Bostrichoidea	Ptinidae	Ptinidae ss	Ptininae	Meziini	Mezium	Mezium affine				50	62.7	2.13	1.28	Yes	Maf016C	Yes	Yes	No	Yes	Yes	No	Yes	No	Yes	No	Z				Yes	No	No	No	50	12	38
	16	Mezium affine (Peru - extracted)	Extracted 6-2-22	Bostrichoidea	Ptinidae	Ptinidae ss	Ptininae	Meziini	Mezium	Mezium affine				50	86.9	2.08	1.42	Yes	Maf016E	Yes	Yes	No	Yes	Yes	Yes	Yes	No	Yes	No	Z				No	No	No	No	50	12	38
Spider beetles	17	Mezium gracilicorne (extracted)	Extracted 3-16-22; Eluted 50 uL	Bostrichoidea	Ptinidae	Ptinidae ss	Ptininae	Meziini	Mezium	Mezium gracilicorne	South Africa, Northern Cape	2022-03-16		50	39.4	2.14	1.03	Yes	Mgr017A	Yes	Yes	No	Yes	Yes	Yes	Yes	No	Yes	No	Z				No	No	No	Yes	50	12	38	Yes		Ptinidae	Ptinidae ss	Ptininae
	17	Mezium gracilicorne (extracted)	Extracted 6-2-22	Bostrichoidea	Ptinidae	Ptinidae ss	Ptininae	Meziini	Mezium	Mezium gracilicorne				50	55.1	2.1	1.15	Yes	Mgr017B	Yes	Yes	No	Yes	Yes	Yes	Yes	No	Yes	No	Z				No	No	No	No	50	12	38
Spider beetles	18	Niptus guiliani		Bostrichoidea	Ptinidae	Ptinidae ss	Ptininae	Ptinini	Niptus	Niptus guiliani	USA, NM			100	8	1.75	0.58	Yes	Nip018P	Yes	Yes	No	Yes	Yes	No	Yes	No	Yes	Yes	In queue				No	No	No	No	100	40	60	Yes		Ptinidae	Ptinidae ss	Ptininae
Spider beetles	19	Niptus guiliani (extracted)	Extracted 3-16-22; Eluted 50 uL	Bostrichoidea	Ptinidae	Ptinidae ss	Ptininae	Ptinini	Niptus	Niptus guiliani	USA, NM			50	6.7	2.22	0.33	Yes	Nip019A	Yes	Yes	No	Yes	Yes	Yes	Yes	No	Yes	Yes	In queue				No	No	No	Yes	50	40	10
Spider beetles	20	Pitnus antillanus		Bostrichoidea	Ptinidae	Ptinidae ss	Ptininae	Sphaericini	Pitnus	Pitnus antillanus	West Indies, Virgin Islands			>100	19.5	2.01	1.32	Yes	Pit020P	Yes	Yes	No	Yes	Yes	No	Yes	No	Yes	No	Z				No	No	No	No	100	40	60
Spider beetles	31	Scaleptinus squamulous		Bostrichoidea	Ptinidae	Ptinidae ss	Ptininae	Ptinini	Scaleptinus	Scaleptinus squamulous	Namibia		22.6	60	28.1	2.05	1.27	Yes	Ssq031P	Yes	Yes	No	Yes	Yes	No	Yes	No	Yes	No	Z				No	No	No	No	60	40	20
Spider beetles	32	Singularivultus deceli Bellés		Bostrichoidea	Ptinidae	Ptinidae ss	Ptininae	Ptinini	Singularivultus	Singularivultus decelli	Angola, Cangadala			100	9.1	2.18	1.36	Yes	Sde032P	Yes	Yes	No	Yes	Yes	Yes	Yes	No	Yes	No	Z				Yes	Yes	No	Yes	100	40	60
Spider beetles	33	Sphaericus gibbosus Boieldieu	Extracted 3-16-22; Eluted 50 uL	Bostrichoidea	Ptinidae	Ptinidae ss	Ptininae	Sphaericini	Sphaericus	Sphaericus gibbosus	USA, MI	2022-03-16		50	12.5	2.84	0.27	Yes	Sgi033A	Yes	Yes	Yes	Yes	Yes	No	Yes	No	Yes	No	Z				No	Yes	No	No	50	40	10	Yes		Ptinidae	Ptinidae ss	Ptininae
	33	Sphaericus gibbosus Boieldieu	Extracted 6-2-22	Bostrichoidea	Ptinidae	Ptinidae ss	Ptininae	Sphaericini	Sphaericus	Sphaericus gibbosus				50	28.7	2.19	0.68	Yes	Sgi033C	Yes	Yes	No	Yes	Yes	No	Yes	No	Yes	No	Z				No	Yes	No	No	50	40	10
Spider beetles	34	Sphaericus gibbosus Boieldieu (try?)		Bostrichoidea	Ptinidae	Ptinidae ss	Ptininae	Sphaericini	Sphaericus	Sphaericus gibbosus	USA, MI			>100	5.1	2	0.61	Yes	Sgi034P	Yes	Yes	Yes	Yes	Yes	No	Yes	Yes	Yes	Yes	In queue				Yes	Yes	No	Yes	100	40	60
Spider beetles	35	Stethomezium notiale (Péringuey)		Bostrichoidea	Ptinidae	Ptinidae ss	Ptininae	Meziini	Stethomezium	Stethomezium notiale	South Africa, Northern Cape	2010-07-08	45	100	36	2.06	2	Yes	Sno035P	Yes	Yes	No	Yes	Yes	No	Yes	No	Yes	Yes	In queue				Yes	No	No	Yes	100	40	60
Anobiidae	38	Anobium punctatum		Bostrichoidea	Ptinidae	Anobiidae ss	Anobiinae	Anobiini	Anobium	Anobium punctatum				>200	19.2	2.12	0.67	Yes	Apu038P	Yes	Yes	Yes	Yes	Yes	Yes	Yes	No	Yes	Yes	Yes	-	-	In.	Yes	Yes	No	Yes	200	40	160	Yes		Ptinidae	Anobiidae ss	Anobiinae
Anobiidae	39	Byrrhodes		Bostrichoidea	Ptinidae	Anobiidae ss	Dorcatominae	Dorcatomini	Byrrhodes			2009-09-15	33.6	>100	15.1	2.01	1.04	Yes	Byr039P	Yes	Yes	No	Yes	Yes	Yes	Yes	No	Yes	Yes	Yes	+	-	-	Yes	No	No	Yes	100	40	60	Yes		Ptinidae	Anobiidae ss	Dorcatominae
Anobiidae	40	Dorcatoma	Extracted 3-16-22; Eluted 50 uL	Bostrichoidea	Ptinidae	Anobiidae ss	Dorcatominae	Dorcatomini	Dorcatoma					50	126.4	2.16	1.65	Yes	Dor040A	Yes	Yes	No	Yes	Yes	Yes	Yes	No	Yes	Yes	Yes	-	-	In.	Yes	No	No	Yes	50	12	38	Yes		Ptinidae	Anobiidae ss	Dorcatominae
Anobiidae	41	Eoicerus trapizoideus (Fall) [ Episernus trapezoideus ]	Episernus cajifarnia (?) 21 Mar 2012	Bostrichoidea	Ptinidae	Anobiidae ss	Ernobiinae	Ernobiini			USA, NM			90	28.5	1.98	1.14	Yes	Etr041P	Yes	Yes	Yes	Yes	Yes	Yes	Yes	No	Yes	Yes	Yes	-	-	In.	Yes	No	No	Yes	90	40	50	Yes		Ptinidae	Anobiidae ss	Ernobiinae
Anobiidae	42	Ernobius mollis	Enobius mallis	Bostrichoidea	Ptinidae	Anobiidae ss	Ernobiinae	Ernobiini	Ernobius	Ernobius mollis	USA, FL			60	13	2.39	0.62	Yes	Ema042P	Yes	Yes	No	Yes	Yes	Yes	Yes	No	Yes	Yes	Yes	-	-	In.	Yes	Yes	No	Yes	60	12	48	Yes		Ptinidae	Anobiidae ss	Ernobiinae
Anobiidae	43	Grynobius planus (F.)		Bostrichoidea	Ptinidae	Anobiidae ss	Dryophilinae		Grynobius	Grynobius plaus	Spain, Avila			90	25.7	1.88	1.25	Yes	Gpl043P	Yes	Yes	Yes	Yes	Yes	Yes	Yes	No	Yes	Yes	Yes	W	W	W	Yes	Yes	No	Yes	90	40	50	Yes		Ptinidae	Anobiidae ss	Dryophilinae
Anobiidae	45	Hemicoelus Ontario		Bostrichoidea	Ptinidae	Anobiidae ss	Anobiinae	Anobiini	Hemicoelus					>100	31	2.03	1.79	Yes	Hon045P	Yes	Yes	Yes	Yes	Yes	Yes	Yes	No	Yes	Yes	Yes	+	+	+	Yes	Yes	No	Yes	100	40	60	Yes		Ptinidae	Anobiidae ss	Anobiinae
Anobiidae	46	Hyperisus		Bostrichoidea	Ptinidae	Anobiidae ss	Ernobiinae	Xestobiini	Hyperisus					>100	26.2	1.99	1.08	Yes	Hyp046P	Yes	Yes	Yes	Yes	Yes	Yes	Yes	Yes	Yes	Yes	In queue	-	-	-	No	Yes	Yes	Yes	100	40	60	Yes		Ptinidae	Anobiidae ss	Ernobiinae
Anobiidae	48	Ptilinus pecticornis		Bostrichoidea	Ptinidae	Ptinidae ss	Ptilininae		Ptilinus	Ptilinus pectinicornis				150	46.6	2.07	1.74	Yes	Ppe048P	Yes	Yes	Yes	Yes	Yes	Yes	Yes	No	Yes	Yes	In queue				Yes	Yes	Yes	Yes	150	40	110	Yes		Ptinidae	Ptinidae ss	Ptilininae
Anobiidae	49	Ptilinus ruficornis		Bostrichoidea	Ptinidae	Ptinidae ss	Ptilininae		Ptilinus	Ptilinus ruficornis				>100	115.2	2.05	1.97	Yes	Pru049P	Yes	Yes	No	Yes	Yes	Yes	Yes	No	Yes	Yes	In queue				No	Yes	Yes	Yes	100	24	76	Yes		Ptinidae	Ptinidae ss	Ptilininae
Anobiidae	50	SA colchester		Bostrichoidea	Ptinidae									60	23.5	1.99	1.22	Yes	SAc050P									Yes	Yes	In queue				No	Yes	Yes	No	60	40	20	Yes		Ptinidae	0	0
Anobiidae	51	Striatheca sp (Millers Point)		Bostrichoidea	Ptinidae	Anobiidae ss	Dorcatominae	Prothecini	Striatheca		South Africa, Western Cape			100	7.1	1.71	0.45	Yes	Str051P									Yes	Yes	In queue				No	Yes	Yes	Yes	100	40	60	Yes		Ptinidae	Anobiidae ss	Dorcatominae
Anobiidae	52	Sculptotheca		Bostrichoidea	Ptinidae	Anobiidae ss	Dorcatominae	Prothecini	Sculptotheca					100	18.5	1.9	1.13	Yes	Scu052P	Yes	Yes	Yes	No	Yes	Yes	Yes	Yes	Yes	No	Z				No	Yes	Yes	No	100	40	60	Yes		Ptinidae	Anobiidae ss	Dorcatominae
Anobiidae	54	Utobium elegans (Horn)		Bostrichoidea	Ptinidae	Anobiidae ss	Ernobiinae	Xestobiini	Utobium	Utobium elegans	USA, CA			100	22	1.88	0.33	Yes	Uel054P	Yes	Yes	Yes	No	No	Yes	Yes	Yes	Yes	Yes	In queue				No	Yes	Yes	Yes	100	40	60	Yes		Ptinidae	Anobiidae ss	Ernobiinae
Anobiidae	55	Xestobium		Bostrichoidea	Ptinidae	Anobiidae ss	Ernobiinae	Xestobiini	Xestobium					150	32.4	2.09	1.45	Yes	Xes055P	Yes	Yes	Yes	Yes	No	No	Yes	Yes	Yes	No	Z				Yes	Yes	Yes	No	150	40	110	Yes		Ptinidae	Anobiidae ss	Ernobiinae
Bostrichidae	58	Endecatomus		Bostrichoidea	Endecatomidae				Endecatomus					100	15.6	1.94	0.93	Yes	End058P	Yes	Yes	Yes	No	Yes	Yes	Yes	Yes	Yes	Yes	In queue				No	No	No	Yes	100	40	60	Yes		Endecatomidae	0	0
Bostrichidae "In bag"	64	Prostephanus (Bost sp TN 4)		Bostrichoidea	Bostrichidae		Dinoderinae		Prostephanus		USA, TN			40	8.6	2.1	0.44	Yes	Pro064P	Yes	Yes	Yes	Yes	No	No	Yes	Yes	Yes	Yes	In queue				No	Yes	No	No	40	22	18	Yes		Bostrichidae	0	Dinoderinae
Bostrichidae "In bag"	65	Calymmaderus nitidus (LeC.) (Calymmaderus sp. TN)		Bostrichoidea	Ptinidae	Anobiidae ss	Dorcatominae		Calymmaderus	Calymmaderus nitidus	USA, TN			160	20.3	2.15	0.93	Yes	Cni065P	Yes	Yes	Yes	Yes	No	No	Yes	Yes	Yes	Yes	Failed - lack of material	.	.	.	No	Yes	No	No	160	40	120	No	Out of volume
Bostrichidae "In bag"	71	Dorcatoma dresdens		Bostrichoidea	Ptinidae	Anobiidae ss	Dorcatominae	Dorcatomini	Dorcatoma: Dorcatoma	Dorcatoma dresdensis ?				200	126.1	2.11	1.98	Yes	Ddr071P	Yes	Yes	No	Yes	Yes	Yes	Yes	No	Yes	Yes	Yes	-	W	In.	No	No	No	No	200	24	176	Yes		Ptinidae	Anobiidae ss	Dorcatominae
Bostrichidae "In bag"	75	Petalium bistriatum (Petalium TN sp 148)		Bostrichoidea	Ptinidae	Anobiidae ss	Dorcatominae		Petalium	Petalium bistriatum				15	1	14.08	0.27	Yes	Pbi075P	Yes	Yes	No	Yes	Yes	Yes	Yes	No	Yes	Yes	In queue				No	Yes	No	No	15	15	0
Austin's extractions	76	Lasioderma serricorne	Lab colony	Bostrichoidea	Ptinidae	Anobiidae ss	Xyletininae	Lasiodermini	Lasioderma	Lasioderma serricorne				50	28.7	2.11	1.05	Yes	Lse076C	Yes	Yes	No	Yes	No	Yes	Yes	No	Yes	Yes	Yes	+	-	-	No	No	No	No	50	40	10	Yes		Ptinidae	Anobiidae ss	Xyletininae
Austin's extractions	76	Lasioderma serricorne	Lab colony	Bostrichoidea	Ptinidae	Anobiidae ss	Xyletininae	Lasiodermini	Lasioderma	Lasioderma serricorne				50	34.8	2.12	1.08	Yes	Lse076D	Yes	Yes	No	Yes	No	Yes	Yes	No	Yes	Yes	Yes	+	-	-	No	Yes	No	No	50	40	10
Austin's extractions	76	Lasioderma serricorne	Lab colony	Bostrichoidea	Ptinidae	Anobiidae ss	Xyletininae	Lasiodermini	Lasioderma	Lasioderma serricorne				50	19.7	2	1.54	Yes	Lse076E	Yes	Yes	No	No	No	No	Yes	No	Yes	Yes	Yes	+	-	-	No	No	No	No	50	40	10
Austin's extractions	77	Lasioderma serricorne	Parsley	Bostrichoidea	Ptinidae	Anobiidae ss	Xyletininae	Lasiodermini	Lasioderma	Lasioderma serricorne				100	25.5	2.15	0.72	Yes	Lse077A	Yes	Yes	No	No	No	Yes	Yes	No	Yes	Yes	Yes	-	-	+	No	No	No	No	100	40	60
Austin's extractions	77	Lasioderma serricorne	Parsley	Bostrichoidea	Ptinidae	Anobiidae ss	Xyletininae	Lasiodermini	Lasioderma	Lasioderma serricorne				100	36	2.1	0.87	Yes	Lse077B	Yes	Yes	No	Yes	No	Yes	Yes	No	Yes	Yes	Yes	-	-	+	No	No	No	No	100	40	60	Yes		Ptinidae	Anobiidae ss	Xyletininae
Austin's extractions	77	Lasioderma serricorne	Parsley	Bostrichoidea	Ptinidae	Anobiidae ss	Xyletininae	Lasiodermini	Lasioderma	Lasioderma serricorne				100	53	2.15	1.03	Yes	Lse077C	Yes	Yes	No	Yes	No	Yes	Yes	No	Yes	Yes	Yes	-	-	+	No	No	No	No	100	40	60
Austin's extractions	77	Lasioderma serricorne	Parsley	Bostrichoidea	Ptinidae	Anobiidae ss	Xyletininae	Lasiodermini	Lasioderma	Lasioderma serricorne				50	107.5	2.15	1.61	Yes	Lse077D	Yes	Yes	No	Yes	No	No	Yes	No	Yes	Yes	Yes	-	-	+	No	No	No	No	50	22	28
Austin's extractions	77	Lasioderma serricorne	Parsley	Bostrichoidea	Ptinidae	Anobiidae ss	Xyletininae	Lasiodermini	Lasioderma	Lasioderma serricorne				50	53	2.16	1.25	Yes	Lse077E	Yes	Yes	No	Yes	No	Yes	Yes	No	Yes	Yes	Yes	-	-	+	No	No	No	No	50	22	28
Austin's extractions	78	Lasioderma serricorne	USDA Colony	Bostrichoidea	Ptinidae	Anobiidae ss	Xyletininae	Lasiodermini	Lasioderma	Lasioderma serricorne				50	175.6	2.1	1.54	Yes	Lse078B	Yes	Yes	No	Yes	No	Yes	Yes	No	Yes	Yes	Yes	-	+	-	No	Yes	No	No	50	22	28
Austin's extractions	78	Lasioderma serricorne	USDA Colony	Bostrichoidea	Ptinidae	Anobiidae ss	Xyletininae	Lasiodermini	Lasioderma	Lasioderma serricorne				50	54.2	2.16	1.24	Yes	Lse078D	Yes	Yes	No	Yes	No	Yes	Yes	No	Yes	Yes	Yes	-	+	-	No	No	No	No	50	22	28
Austin's extractions	79	Stegobium paniceum	Lab colony	Bostrichoidea	Ptinidae	Anobiidae ss	Anobiinae	Stegobiini	Stegobium	Stegobium paniceum				100	16.8	2.05	0.52	Yes	Spa079A	Yes	Yes	No	Yes	No	Yes	Yes	No	Yes	Yes	Yes	-	+	-	No	No	No	No	100	40	60
Austin's extractions	79	Stegobium paniceum	Lab colony	Bostrichoidea	Ptinidae	Anobiidae ss	Anobiinae	Stegobiini	Stegobium	Stegobium paniceum				100	16.1	2.18	0.5	Yes	Spa079B	Yes	Yes	No	Yes	No	Yes	Yes	No	Yes	Yes	Yes	-	+	-	No	No	No	No	100	40	60	Yes		Ptinidae	Anobiidae ss	Anobiinae
Austin's extractions	79	Stegobium paniceum	Lab colony	Bostrichoidea	Ptinidae	Anobiidae ss	Anobiinae	Stegobiini	Stegobium	Stegobium paniceum				100	16.6	2.12	0.4	Yes	Spa079C	Yes	Yes	No	Yes	No	No	Yes	No	Yes	Yes	Yes	-	+	-	No	No	No	No	100	40	60
Austin's extractions	79	Stegobium paniceum	Lab colony	Bostrichoidea	Ptinidae	Anobiidae ss	Anobiinae	Stegobiini	Stegobium	Stegobium paniceum				50	26.9	2.07	0.76	Yes	Spa079D	Yes	Yes	No	Yes	No	Yes	Yes	No	Yes	Yes	Yes	-	+	-	No	No	No	No	50	40	10
Austin's extractions	79	Stegobium paniceum	Lab colony	Bostrichoidea	Ptinidae	Anobiidae ss	Anobiinae	Stegobiini	Stegobium	Stegobium paniceum				50	95.2	2.04	1.23	Yes	Spa079E	Yes	Yes	No	Yes	No	Yes	Yes	No	Yes	Yes	Yes	-	+	-	No	No	No	No	50	40	10
Austin's extractions	80	Stegobium paniceum	USDA Colony	Bostrichoidea	Ptinidae	Anobiidae ss	Anobiinae	Stegobiini	Stegobium	Stegobium paniceum				50	13.1	2.2	0.72	Yes	Spa080A	Yes	Yes	No	Yes	No	No	Yes	No	Yes	Yes	Yes	-	+	-	No	No	No	No	50	40	10
Austin's extractions	80	Stegobium paniceum	USDA Colony	Bostrichoidea	Ptinidae	Anobiidae ss	Anobiinae	Stegobiini	Stegobium	Stegobium paniceum				50	71.9	2.17	1.44	Yes	Spa080B	Yes	Yes	No	Yes	No	No	Yes	No	Yes	Yes	Yes	-	+	-	No	No	No	No	50	40	10
Austin's extractions	80	Stegobium paniceum	USDA Colony	Bostrichoidea	Ptinidae	Anobiidae ss	Anobiinae	Stegobiini	Stegobium	Stegobium paniceum				50	68.1	2.21	0.97	Yes	Spa080C	Yes	Yes	No	Yes	No	Yes	Yes	No	Yes	Yes	Yes	-	+	-	No	No	No	No	50	40	10
Austin's extractions	80	Stegobium paniceum	USDA Colony	Bostrichoidea	Ptinidae	Anobiidae ss	Anobiinae	Stegobiini	Stegobium	Stegobium paniceum				50	79.3	2.16	1.56	Yes	Spa080D	Yes	Yes	No	Yes	No	Yes	Yes	No	Yes	Yes	Yes	-	+	-	No	Yes	No	No	50	20	30
Austin's extractions	80	Stegobium paniceum	USDA Colony	Bostrichoidea	Ptinidae	Anobiidae ss	Anobiinae	Stegobiini	Stegobium	Stegobium paniceum				50	116.4	2.13	1.57	Yes	Spa080E	Yes	Yes	No	Yes	No	Yes	Yes	No	Yes	Yes	Yes	-	+	-	No	No	No	No	50	25	25
Austin's extractions	81	Dermestes maculatus	Roof colony	Bostrichoidea	Dermestidae		Dermestinae	Dermestini	Dermestes	Dermestes maculatus				50	425.5	2.12	1.9	Yes	Dma081A	Yes	Yes	No	Yes	No	Yes	Yes	No	Yes	Yes	Yes	-	-	In.	No	No	No	Yes	50	5	45	Yes		Dermestidae	0	Dermestinae
Austin's extractions	85	Anobium punctatum	Plarre - Female - Dry	Bostrichoidea	Ptinidae	Anobiidae ss	Anobiinae	Anobiini	Anobium	Anobium punctatum				45	101.3	2.14	1.6	Yes	Apu085A	Yes	Yes	No	Yes	No	Yes	Yes	No	Yes	Yes	Yes	-	-	-	No	No	No	No	45	20	25	Yes		Ptinidae	Anobiidae ss	Anobiinae
Austin's extractions	85	Anobium punctatum	Plarre - Female - Dry	Bostrichoidea	Ptinidae	Anobiidae ss	Anobiinae	Anobiini	Anobium	Anobium punctatum				45	63.7	2.11	1.33	Yes	Apu085C	Yes	Yes	No	Yes	No	Yes	Yes	No	Yes	Yes	Yes	-	-	-	No	No	No	No	45	20	25
Austin's extractions	85	Anobium punctatum	Plarre - Male - Dry	Bostrichoidea	Ptinidae	Anobiidae ss	Anobiinae	Anobiini	Anobium	Anobium punctatum				45	56	2.11	1.26	Yes	Apu085D	Yes	Yes	No	Yes	No	Yes	Yes	No	Yes	Yes	Yes	-	-	-	Yes	No	No	No	45	20	25
Austin's extractions	86	Gibbium psylloides	Engl - Dry	Bostrichoidea	Ptinidae	Ptinidae ss	Ptininae	Gibbiini	Gibbium	Gibbium psylloides				45	221.9	2.1	1.58	Yes	Gps086B	Yes	Yes	No	Yes	No	Yes	Yes	No	Yes	No	Z				No	No	No	No	45	20	25
Austin's extractions	86	Gibbium psylloides	Engl - Dry	Bostrichoidea	Ptinidae	Ptinidae ss	Ptininae	Gibbiini	Gibbium	Gibbium psylloides				45	112.3	2.09	1.59	Yes	Gps086C	Yes	Yes	No	Yes	No	Yes	Yes	No	Yes	No	Z				No	No	No	No	45	20	25
Austin's extractions	86	Gibbium psylloides	Engl - Dry	Bostrichoidea	Ptinidae	Ptinidae ss	Ptininae	Gibbiini	Gibbium	Gibbium psylloides				45	208.9	2.09	1.54	Yes	Gps086D	Yes	Yes	No	Yes	No	Yes	Yes	No	Yes	No	Z				No	No	No	No	45	20	25
Austin's extractions	86	Gibbium psylloides	Engl - Dry	Bostrichoidea	Ptinidae	Ptinidae ss	Ptininae	Gibbiini	Gibbium	Gibbium psylloides				45	177.2	2.12	1.73	Yes	Gps086E	Yes	Yes	No	Yes	No	Yes	Yes	No	Yes	No	Z				No	No	No	No	45	20	25
Austin's extractions	87	Niptus hololeucus	Engl - Dry	Bostrichoidea	Ptinidae	Ptinidae ss	Ptininae	Ptinini	Niptus	Niptus hololeucus				45	421.8	2.14	1.8	Yes	Nho087E	Yes	Yes	No	Yes	No	Yes	Yes	No	Yes	Yes	In queue				No	No	No	Yes	45	20	25
Austin's extractions	87	Niptus hololeucus	Engl - Dry	Bostrichoidea	Ptinidae	Ptinidae ss	Ptininae	Ptinini	Niptus	Niptus hololeucus				45	366.2	2.13	1.74	Yes	Nho087B	Yes	Yes	No	Yes	No	No	Yes	No	Yes	No	Z				No	No	No	No	45	20	25

### Sheet: UCE Sequencing stats
	Output from count file	Actual read count		Prep Pool	# contigs	total bp	mean length	95 CI length	min length	max length	median length	contigs >1k	unique loci	% of total contigs that were unique	dupe probe matches	UCE loci removed for matching multiple contigs	contigs removed for matching multiple loci
Ano082A	18809956	4702489	Ano082A.contigs.fasta	D	32177	11448957	355.812	1.33989	55	8295	275	831	707	2.2	0	90	86
Ano083A	20738700	5184675	Ano083A.contigs.fasta	F	41743	12954383	310.337	0.930664	55	5864	264	378	699	1.67	0	166	67
Ano084A	16402988	4100747	Ano084A.contigs.fasta	F	78180	25697506	328.697	0.758892	56	4731	275	1080	641	0.82	0	123	53
Apu038P	7299292	1824823	Apu038P.contigs.fasta	A	17783	6486028	364.732	1.9739	55	4641	277	701	701	3.94	0	45	74
Apu085A	13315940	3328985	Apu085A.contigs.fasta	B	28407	11849165	417.121	2.20977	56	8518	290	1767	693	2.44	0	62	90
Bca057P	4943784	1235946	Bca057P.contigs.fasta	C	21216	3976272	187.419	1.04023	55	5080	122	65	264	1.24	0	710	41
Byr039P	9247176	2311794	Byr039P.contigs.fasta	B	47941	16601280	346.286	1.03477	55	6703	273	1229	221	0.46	0	691	107
Cmo003P	2888356	722089	Cmo003P.contigs.fasta	A	14656	4694313	320.3	1.96535	55	5836	259	424	644	4.39	0	31	42
Coc004P	4377060	1094265	Coc004P.contigs.fasta	C	20917	6798070	325.002	1.67019	56	5044	262	625	655	3.13	0	20	41
Ddr071P	14951348	3737837	Ddr071P.contigs.fasta	E	70167	24863071	354.341	0.911441	55	7903	281	1737	576	0.82	0	198	44
Dma081A	6728984	1682246	Dma081A.contigs.fasta	D	14382	5331958	370.738	2.44458	55	10948	268	700	730	5.08	0	40	89
Dor040A	8076448	2019112	Dor040A.contigs.fasta	A	31461	12076995	383.872	1.41162	55	5330	289	1146	708	2.25	0	12	52
Dte005P	5663256	1415814	Dte005P.contigs.fasta	B	16680	5742539	344.277	1.93671	55	8153	267	567	633	3.79	0	34	47
Ema042P	10020776	2505194	Ema042P.contigs.fasta	A	22290	7172843	321.796	1.53971	55	5802	262	454	591	2.65	0	266	60
End058P	8084188	2021047	End058P.contigs.fasta	D	40411	10575781	261.706	0.711404	55	8953	240	217	691	1.71	0	172	47
Etr041P	17440756	4360189	Etr041P.contigs.fasta	C	26574	9569613	360.112	1.65742	54	5500	274	959	702	2.64	0	86	76
Euc007P	1441736	360434	Euc007P.contigs.fasta	A	7252	2754973	379.891	2.87431	56	7107	281	219	696	9.6	0	47	49
Gib009A	7833656	1958414	Gib009A.contigs.fasta	C	32012	11025453	344.416	1.25872	55	6466	273	778	627	1.96	0	18	46
Gno010P	4696072	1174018	Gno010P.contigs.fasta	F	30736	8685003	282.568	1.18059	55	7352	247	374	607	1.97	0	53	37
Gpl043P	4025640	1006410	Gpl043P.contigs.fasta	D	59133	12549471	212.224	0.788684	51	3992	208	542	756	1.28	0	45	35
Gps086A	6538888	1634722	Gps086A.contigs.fasta	C	29933	10969421	366.466	1.52096	55	8642	277	1056	615	2.05	0	14	54
Hfu044P	1376808	344202	Hfu044P.contigs.fasta	A	7948	2160222	271.794	2.69639	55	3519	228	181	664	8.35	0	126	43
Hon045P	16197964	4049491	Hon045P.contigs.fasta	F	46258	15862523	342.914	1.09803	50	6650	276	1011	684	1.48	0	102	61
Hyp046P	8600592	2150148	Hyp046P.contigs.fasta	E	30572	9444097	308.913	1.22638	52	7669	257	457	704	2.3	0	79	76
Lse076C	14062912	3515728	Lse076C.contigs.fasta	B	19067	7728453	405.331	2.24739	56	5842	290	1071	652	3.42	0	61	78
Lse077D	18703888	4675972	Lse077D.contigs.fasta	E	33894	11926951	351.89	1.14952	55	5994	284	568	647	1.91	0	117	53
Lyc059P	11673492	2918373	Lyc059P.contigs.fasta	F	45998	11213183	243.775	0.967436	51	4956	228	543	759	1.63	0	125	49
Maf015A	3081588	770397	Maf015A.contigs.fasta	B	15271	4445613	291.115	1.98647	55	4738	247	431	637	4.17	0	18	39
Mgr017A	2559216	639804	Mgr017A.contigs.fasta	B	14411	4667744	323.901	2.04699	55	6615	258	438	630	4.37	0	27	43
Mmo013P	4852460	1213115	Mmo013P.contigs.fasta	C	27353	8093620	295.895	1.29987	55	13993	254	431	636	2.33	0	41	41
Msp014P	720224	180056	Msp014P.contigs.fasta	A	8995	1683489	187.158	1.6087	56	3317	172	21	486	5.4	0	172	30
Nho087A	2490548	622637	Nho087A.contigs.fasta	B	12735	4508826	354.05	2.42525	51	3177	266	620	662	5.2	0	9	40
Nip018P	4737172	1184293	Nip018P.contigs.fasta	B	22516	6243421	277.288	1.25754	55	9369	246	199	626	2.78	0	62	31
Oakgal1	13758528	3439632	Oakgal1.contigs.fasta	E	35977	11968614	332.674	1.0851	51	10022	276	432	693	1.93	0	89	54
Opt047P	10969144	2742286	Opt047P.contigs.fasta	E	64996	16447827	253.059	0.869503	55	4679	225	1028	366	0.56	0	518	36
Ppe048P	15099492	3774873	Ppe048P.contigs.fasta	D	118522	32639220	275.385	0.546205	55	4713	244	1211	411	0.35	0	494	42
Pru049P	14291300	3572825	Pru049P.contigs.fasta	E	49408	17055148	345.19	0.969765	55	5493	278	871	675	1.37	0	124	50
SAc050P	8035204	2008801	SAc050P.contigs.fasta	E	41139	13201083	320.89	0.923597	55	5231	268	444	611	1.49	0	184	32
Scu052P	11528068	2882017	Scu052P.contigs.fasta	D	45868	15516509	338.286	1.10499	55	7822	272	1029	586	1.28	0	179	56
Sgi033B	751964	187991	Sgi033B.contigs.fasta	A	4349	1449362	333.263	3.01599	55	5071	271	39	590	13.57	0	12	28
Spa079B	14393304	3598326	Spa079B.contigs.fasta	C	29711	12363815	416.136	1.91806	55	6100	288	1780	683	2.3	0	36	88
Spa080A	12275696	3068924	Spa080A.contigs.fasta	F	29101	10039463	344.987	1.17059	55	5442	281	356	741	2.55	0	26	62
Str051P	15184032	3796008	Str051P.contigs.fasta	D	49867	16585083	332.586	0.939291	55	6889	271	790	591	1.19	0	221	58
Tti036P	5919992	1479998	Tti036P.contigs.fasta	F	41362	12526155	302.842	0.945414	53	9292	258	447	627	1.52	0	100	33
Uel054P	6760912	1690228	Uel054P.contigs.fasta	D	59654	11535384	193.372	0.686895	52	5437	149	206	699	1.17	0	106	50
Xes055P	7335268	1833817	Xes055P.contigs.fasta	E	34640	10737898	309.986	1.29151	55	9473	254	709	650	1.88	0	169	56
Xyl056P	14117192	3529298	Xyl056P.contigs.fasta	C	27284	6867389	251.7	1.11262	55	4719	233	268	536	1.96	0	343	34
	minimum	180056			4349	1449362	187.158	0.546205	50	3177	122	21	221	0.35
	max	5184675			118522	32639220	417.121	3.01599	56	13993	290	1780	759	13.57
	mean	2.3032e+06			34062.7	1.06114e+07	317.925	1.44147	54.4894	6533.66	256.128	668.723	625.596	2.82021
